# Transparency and open science reporting guidelines in sleep research and chronobiology journals

**DOI:** 10.1101/2020.06.26.172940

**Authors:** Manuel Spitschan, Marlene H. Schmidt, Christine Blume

**Affiliations:** Department of Experimental Psychology, University of Oxford, United Kingdom; Centre for Chronobiology, Psychiatric Hospital of the University of Basel (UPK), Switzerland; Transfaculty Research Platform Molecular and Cognitive Neurosciences, University of Basel, Switzerland

## Abstract

“Open science” is an umbrella term describing various aspects of transparent and open science principles. The adoption of open science principles at different levels of the scientific process (e.g., individual researchers, laboratories, institutions) has been rapidly changing the scientific research landscape in the past years, but uptake of these principles differ from discipline to discipline. Here, we asked to what extent journals in the field of sleep and chronobiology research encourage or even require following transparent and open science principles in their author guidelines. To this end, we scored the author guidelines of a comprehensive set of 28 sleep and chronobiology journals, including the major outlets in the field, using the standardised Transparency and Openness (TOP) Factor. This instrument rates the extent to which journals encourage or require following various aspects of open science, including data citation, data transparency, analysis code transparency, materials transparency, design and analysis guidelines, study pre-registration, analysis plan pre-registration, replication, registered reports, and the use of open science badges. Across the 28 journals, we find low values on the TOP Factor (median [25^th^, 75^th^ percentile] 2.5 [1, 3], min. 0, max. 9, out of a total possible score of 28). This suggests an opportunity for sleep and chronobiology journals to further support the recent developments by implementing transparency and openness principles in their guidelines and making adherence to them mandatory.
