## Supplementary S2: Scoring sheet (intermediate) for "Transparency and open science reporting guidelines in sleep research and chronobiology journals"

### Sheet: Extraction sheet – M.S.
Journal	In MJL?	Found using search strategy in MJL or otherwise?	Indexed in Medline? (14 May 2020)	ISSN / eISSN	NLM ID	Indexed in MEDLINE?	First year published	Publisher	Supporting Society	Languages other than English	2018 Journal Impact Factor	5 Year Impact Factor	Journal website	Indexed in PubMed?	Link to author guidelines	Archived author guidelines	Link to other relevant journal information	Column1	TOP signatory status (yes, no)	TOP Factor: Data citation (0, 1, 2, or 3)	TOP Factor: Data transparency (0, 1, 2, or 3)	TOP Factor: Analytical code transparency (0, 1, 2, or 3)	TOP Factor: Materials Transparency (0, 1, 2, or 3)	TOP Factor: Reporting guidelines (0, 1, 2, or 3)	TOP Factor: Study prereg (0, 1, 2, or 3)	TOP Factor: Analysis prereg (0, 1, 2, or 3)	TOP Factor: Replication (0, 1, 2, or 3)	TOP Factor: Publication Bias (0, 1, 2, or 3)	TOP Factor: Open science badges (0, 1, or 2)	Total TOP	Conflicts of interest: Receipt of payment or services from a third party (0, 1)	Conflicts of interest: Any financial relationships (0, 1)	Conflicts of interest: Any patents (0, 1)	Conflicts of interest: Any other relationships or activities (0, 1)	Total COI	Appraiser name	Appraisal date	Disagreement between raters?	Comments
SLEEP SCIENCE	Yes	MJL	No	1984-0659 / 1984-0063	101598477	No	2008	Brazilian Association of Sleep	Latin American Federation of Sleep Societies (FLASS - Federación Latinoamericana de Sociedades de Sueño)		n/a	n/a	https://www.sleepscience.org.br/		https://www.sleepscience.org.br/instructions-for-authors	http://web.archive.org/web/20200527121144/https://www.sleepscience.org.br/instructions-for-authors			No	0	0	0	0	0	1	0	0	0	0	1	0	0	0	0	0	Manuel	2020-05-27		Blanket reference to ICMJE
CANADIAN JOURNAL OF RESPIRATORY CRITICAL CARE AND SLEEP MEDICINE	Yes	MJL	No	2474-5332 / 2474-5340	101740140	No	2017	Taylor & Francis	Canadian Thoracic Society	French	n/a	n/a	https://www.tandfonline.com/toc/ucts20/current		https://www.tandfonline.com/action/authorSubmission?show=instructions&journalCode=ucts20				No	0	1	0	0	0	1	0	0	0	0	2	1	1	1	1	4	Manuel	2020-05-27
SLEEP HEALTH	Yes	MJL	Yes	2352-7218 / 2352-7226	101656808	Yes	2015	Elsevier	National Sleep Foundation		n/a	n/a	https://www.sleephealthjournal.org/		https://www.sleephealthjournal.org/content/authorinfo ; https://www.elsevier.com/journals/sleep-health/2352-7218/guide-for-authors	Hard copy			Yes	1	0	0	0	0	0	0	0	0	0	1	1	1	1	1	4	Manuel	2020-05-27
JOURNAL OF CIRCADIAN RHYTHMS	Yes	MJL	No	1740-3391	101200389	No	2003	Ubiquity Press	n/a		n/a	n/a	https://www.jcircadianrhythms.com/		https://www.jcircadianrhythms.com/about/submissions/ ; https://www.jcircadianrhythms.com/about/competinginterests/ ; https://www.jcircadianrhythms.com/about/editorialpolicies/	http://web.archive.org/web/20200527115817/https://www.jcircadianrhythms.com/about/submissions/ ; http://web.archive.org/web/20200527120112/https://www.jcircadianrhythms.com/about/editorialpolicies/			No	0	1	1	1	0	0	0	0	0	0	3	1	1	1	1	4	Manuel	2020-05-27
SOMNOLOGIE	Yes	Other	No	1432-9123 / 1439-054X	9809663	No	1997	Springer	Deutschen Gesellschaft für Schlafforschung und Schlafmedizin (DGSM), Österreichischen Gesellschaft für Schlafmedizin und Schlafforschung (ÖGSM), Schweizerischen Gesellschaft für Schlafforschung, Schlafmedizin und Chronobiologie (SGSSC)	German	n/a	n/a	https://www.springer.com/journal/11818		https://www.springer.com/journal/11818/submission-guidelines ; https://www.springer.com/journal/11818/ethics-and-disclosures	http://web.archive.org/web/20200527114857/https://www.springer.com/journal/11818/submission-guidelines ; http://web.archive.org/web/20200527114901/https://www.springer.com/journal/11818/ethics-and-disclosures; http://web.archive.org/web/20200527115610/https://static.springer.com/sgw/documents/1027243/application/pdf/Guideline_OriginalStudies.pdf			No	0	0	0	0	0	0	0	0	0	0	0	1	1	0	1	3	Manuel	2020-05-27		Guidelines in German; https://static.springer.com/sgw/documents/1027243/application/pdf/Guideline_OriginalStudies.pdf
SLEEP MEDICINE: X	No	Other	No	2590-1427	n/a	No	2019	Elsevier	n/a		n/a	n/a	https://www.journals.elsevier.com/sleep-medicine-x		https://www.elsevier.com/journals/sleep-medicine-x/2590-1427/guide-for-authors	http://web.archive.org/web/20200527114602/https://www.elsevier.com/journals/sleep-medicine-x/2590-1427/guide-for-authors			No	0	0	0	0	1	1	0	0	0	0	2	1	1	1	0	3	Manuel	2020-05-27
CLOCKS & SLEEP	No	Other	No	2624-5175	101736579	No	2019	MDPI	Australasian Chronobiology Society, Society for Light Treatment and Biological Rhythms, Swiss Society of Sleep Research, Sleep Medicine and Chronobiology		n/a	n/a	https://www.mdpi.com/journal/clockssleep		https://www.mdpi.com/journal/clockssleep/instructions ; https://res.mdpi.com/data/mdpi-disclosure-form.pdf	http://web.archive.org/web/20200527104018/https://www.mdpi.com/journal/clockssleep/instructions ; http://web.archive.org/web/20200527104416/https://res.mdpi.com/data/mdpi-disclosure-form.pdf			No	0	2	0	0	1	1	0	1	0	0	5	1	1	1	1	4	Manuel	2020-05-27
SLEEP SCIENCE AND PRACTICE	No	Other	No	2398-2683	101739182	No	2017	Springer	n/a		n/a	n/a	https://sleep.biomedcentral.com/about		https://sleep.biomedcentral.com/submission-guidelines	http://web.archive.org/web/20200527105355/https://sleep.biomedcentral.com/submission-guidelines			No	0	1	0	1	0	0	0	0	0	0	2	1	1	1	1	4	Manuel	2020-05-27
CURRENT SLEEP MEDICINE REPORTS	No	Other	No	2198-6401	101649332	No	2015	Springer	n/a		n/a	n/a	https://www.springer.com/journal/40675		https://www.springer.com/journal/40675/submission-guidelines ; https://www.springer.com/journal/40675/ethics-and-disclosures	http://web.archive.org/web/20200527104754/https://www.springer.com/journal/40675/submission-guidelines ; http://web.archive.org/web/20200527104755/https://www.springer.com/journal/40675/ethics-and-disclosures			Yes	0	1	1	1	0	1	0	0	0	0	4	1	1	0	1	3	Manuel	2020-05-27		Blanket statements that a 'data availability statement' needs to be included (many Springer journals)
JOURNAL OF TURKISH SLEEP MEDICINE-TURK UYKU TIBBI DERGISI	Yes	Yes	No	2148-1504	n/a	No	2014	Galenos	Turkish Association of Sleep Medicine	Turkish	n/a	n/a	http://jtsm.org/		http://jtsm.org/instructions-to-authors	http://web.archive.org/web/20200527103906/http://jtsm.org/instructions-to-authors			No	0	0	0	0	0	1	0	0	0	0	1	1	1	1	1	4	Manuel	2020-05-27
JOURNAL OF PINEAL RESEARCH	Yes	Other	Yes	0742-3098 / 1600-079X	8504412	Yes	1984	Wiley	n/a		15.221	12.197	https://onlinelibrary.wiley.com/journal/1600079x?tabActivePane=		https://onlinelibrary.wiley.com/page/journal/1600079x/homepage/forauthors.html	http://web.archive.org/web/20200527103429/https://onlinelibrary.wiley.com/page/journal/1600079x/homepage/forauthors.html			No	0	0	0	0	1	1	0	0	0	0	2	1	1	1	1	4	Manuel	2020-05-27
SLEEP MEDICINE REVIEWS	Yes	MJL	Yes	1087-0792 / 1532-2955	9804678	Yes	1997	Elsevier	n/a		10.517	10.255	https://www.journals.elsevier.com/sleep-medicine-reviews		https://www.elsevier.com/journals/sleep-medicine-reviews/1087-0792/guide-for-authors	http://web.archive.org/web/20200527103205/https://www.elsevier.com/journals/sleep-medicine-reviews/1087-0792/guide-for-authors			No	n/a	n/a	n/a	n/a	n/a	n/a	n/a	n/a	n/a	n/a	0	n/a	n/a	n/a	n/a	0	Manuel	2020-05-27		No author guidelines
SLEEP	Yes	MJL	Yes	0161-8105 / 1550-9109	7809084	Yes	1978	Oxford University Press	Sleep Research Society		4.571	5.588	https://academic.oup.com/sleep/		https://academic.oup.com/sleep/pages/General_Instructions	http://web.archive.org/web/20200527102950/https://academic.oup.com/sleep/pages/General_Instructions			No	0	0	0	0	0	1	0	0	0	0	1	0	1	0	1	2	Manuel	2020-05-27
JOURNAL OF CLINICAL SLEEP MEDICINE	Yes	MJL	Yes	1550-9389 / 1550-9397	101231977	Yes	2005	American Academy of Sleep Medicine	American Academy of Sleep Medicine		3.456	3.855	https://jcsm.aasm.org/journal/jcsm		https://jcsm.aasm.org/submit/submission-guidelines	http://web.archive.org/web/20200527102639/https://jcsm.aasm.org/submit/submission-guidelines			No	0	0	0	0	0	1	0	0	0	0	1	1	1	0	1	3	Manuel	2020-05-27
JOURNAL OF SLEEP RESEARCH	Yes	MJL	Yes	0962-1105 / 1365-2869	9214441	Yes	1992	Wiley	European Sleep Research Society		3.432	3.951	https://onlinelibrary.wiley.com/journal/13652869		https://onlinelibrary.wiley.com/page/journal/13652869/homepage/forauthors.html	http://web.archive.org/web/20200527102258/https://onlinelibrary.wiley.com/page/journal/13652869/homepage/forauthors.html			No	0	0	0	0	0	0	0	0	0	0	0	1	1	0	0	2	Manuel	2020-05-27		On TOP, is at 0
SLEEP MEDICINE	Yes	MJL	Yes	1389-9457 / 1878-5506	100898759	Yes	2000	Elsevier	World Sleep Society and International Pediatric Sleep Association		3.36	3.934	https://www.journals.elsevier.com/sleep-medicine		https://www.elsevier.com/journals/sleep-medicine/1389-9457/guide-for-authors	http://web.archive.org/web/20200527101831/https://www.elsevier.com/journals/sleep-medicine/1389-9457/guide-for-authors			Yes	0	0	0	0	1	1	0	0	0	0	2	1	1	1	1	4	Manuel	2020-05-27
BEHAVIORAL SLEEP MEDICINE	Yes	MJL	Yes	1540-2002 / 1540-2010	101149327	Yes	2003	Routledge Journals	Society of Behavioral Sleep Medicine		3.171	3.162	https://www.tandfonline.com/toc/hbsm20/current		https://www.tandfonline.com/action/authorSubmission?show=instructions&journalCode=icbi20	Hard copy			No	0	1	0	0	0	1	0	0	0	0	2	1	1	1	1	4	Manuel	2020-05-27
NATURE AND SCIENCE OF SLEEP	Yes	MJL	No	1179-1608	101537767	No	2009	Dove Medical Press	n/a		3.054	n/a	https://www.dovepress.com/nature-and-science-of-sleep-journal		https://www.dovepress.com/author_guidelines.php				No	0	0	0	0	1	1	0	0	0	0	2	1	1	1	1	4	Manuel	2020-05-27
CHRONOBIOLOGY INTERNATIONAL	Yes	MJL	Yes	0742-0528 / 1525-6073	8501362	Yes	1984	Taylor & Francis	International Society for Chronobiology		2.562	2.998	https://www.tandfonline.com/toc/icbi20/current		https://www.tandfonline.com/action/authorSubmission?show=instructions&journalCode=icbi20	Hard copy			No	0	1	0	0	0	1	0	0	0	0	2	1	1	1	1	4	Manuel	2020-05-27
JOURNAL OF BIOLOGICAL RHYTHMS	Yes	MJL	Yes	0748-7304 / 1552-4531	8700115	Yes	1986	Sage	Society for Research on Biological Rhythms		2.473	3.349	https://journals.sagepub.com/home/jbr		https://journals.sagepub.com/author-instructions/JBR	http://web.archive.org/web/20200527105109/https://journals.sagepub.com/author-instructions/JBR			No	0	0	0	0	1	1	0	0	0	0	2	0	0	0	0	0	Manuel	2020-05-27		Link to ICMJE for COI
SLEEP AND BREATHING	Yes	MJL	No	1520-9512 / 1522-1709	9804161	Yes	1997	Springer	Australasian Academy of Dental Sleep Medicine (AustADSM), the European Academy of Dental Sleep Medicine (EADSM), the Japanese Academy of Dental Sleep Medicine (JADSM), and Korean Academy of Dental Sleep Medicine (KADSM)		2.326	2.413	https://www.springer.com/journal/11325		https://www.springer.com/journal/11325/submission-guidelines ; https://www.springer.com/journal/11325/ethics-and-disclosures	http://web.archive.org/web/20200527095516/https://www.springer.com/journal/11325/submission-guidelines ; http://web.archive.org/web/20200527095521/https://www.springer.com/journal/11325/ethics-and-disclosures			Yes	0	1	1	1	1	1	0	0	0	0	5	1	1	1	1	4	Manuel	2020-05-27
CRANIO-THE JOURNAL OF CRANIOMANDIBULAR & SLEEP PRACTICE	Yes	MJL	No	0886-9634 / 2151-0903	8609491	Yes	1983	Taylor & Francis	Alliance of TMD Organizations, American Academy of Craniofacial Pain (AACP), Tennessee C.R.A.N.I.O., Nederlandse Vereniging voor Gnathologie en Prothetische Tandheelkunde (NVGPT)		1.144	1.118	https://www.tandfonline.com/toc/ycra20/current		https://www.tandfonline.com/action/authorSubmission?journalCode=ycra20&page=instructions	Hard copy			No	0	0	0	0	0	1	0	0	0	0	1	1	1	1	1	4	Manuel	2020-05-27
DREAMING	Yes	MJL	No	1053-0797 / 1573-3351	9111382	No	1991	American Psychological Association	International Association for the Study of Dreams		0.939	0.965	https://www.apa.org/pubs/journals/drm/		https://www.apa.org/pubs/journals/drm/?tab=4	Hard copy			No	0	0	0	0	0	0	0	0	0	0	0	1	1	0	1	3	Manuel	2020-05-27		Various APA guidelines are referred to
BIOLOGICAL RHYTHM RESEARCH	Yes	MJL	No	0929-1016 / 1744-4179	9431857	No	1970	Taylor & Francis	n/a		0.773	0.691	https://www.tandfonline.com/toc/nbrr20/current		https://www.tandfonline.com/action/authorSubmission?show=instructions&journalCode=nbrr20	Hard copy			No	0	1	0	0	0	1	0	0	0	0	2	1	1	1	1	4	Manuel	2020-05-27
SLEEP AND BIOLOGICAL RHYTHMS	Yes	MJL	No	1446-9235 / 1479-8425	101199488	No	2003	Springer	Japanese Society of Sleep Research, Asian Sleep Research Society		0.752	0.954	https://www.springer.com/journal/41105		https://www.springer.com/journal/41105/submission-guidelines ; https://www.springer.com/journal/41105/ethics-and-disclosures	http://web.archive.org/web/20200527084959/https://www.springer.com/journal/41105/submission-guidelines ; http://web.archive.org/web/20200527084944/https://www.springer.com/journal/41105/ethics-and-disclosures			Yes	0	0	0	0	0	1	0	0	0	0	1	1	1	0	1	3	Manuel	2020-05-27
NEUROBIOLOGY OF SLEEP AND CIRCADIAN RHYTHMS	No			2451-9944	101690253	No	2016	Elsevier	n/a		n/a	n/a	https://www.journals.elsevier.com/neurobiology-of-sleep-and-circadian-rhythms		https://www.elsevier.com/journals/neurobiology-of-sleep-and-circadian-rhythms/2451-9944/guide-for-authors	http://web.archive.org/web/20200527084239/https://www.elsevier.com/journals/neurobiology-of-sleep-and-circadian-rhythms/2451-9944/guide-for-authors			Yes	0	0	0	0	0	1	0	0	0	0	1	1	1	1	1	4	Manuel	2020-05-27
SLEEP AND VIGILANCE	No			2510-2265	101712170	No	2017	Springer	n/a		na	n/a	https://www.springer.com/journal/41782		https://www.springer.com/journal/41782/submission-guidelines ; https://www.springer.com/journal/41782/ethics-and-disclosures	http://web.archive.org/web/20200527083109/https://www.springer.com/journal/41782/submission-guidelines ; http://web.archive.org/web/20200527083114/https://www.springer.com/journal/41782/ethics-and-disclosures			Yes	0	1	1	1	1	1	0	0	0	0	5	1	1	1	1	4	Manuel	2020-05-27
SLEEP MEDICINE CLINICS	No			1556-407X / 1556-4088	101271531	Yes	2006	Elsevier	n/a		n/a	n/a	https://www.journals.elsevier.com/sleep-medicine-clinics		https://www.elsevier.com/journals/sleep-medicine-clinics/1556-407x/guide-for-authors ; https://www.theclinics.com/authorinformation	http://web.archive.org/web/20200527082042/https://www.elsevier.com/journals/sleep-medicine-clinics/1556-407x/guide-for-authors ; http://web.archive.org/web/20200527082143/https://www.theclinics.com/authorinformation			No	0	0	0	0	0	0	0	0	0	0	0	1	1	0	1	3	Manuel	2020-05-27
																													Median	2					4
																													IQR	1					1

### Sheet: Extraction sheet – M.H.S.
Journal	In MJL?	Found using search strategy in MJL or otherwise?	Indexed in Medline? (14 May 2020)	ISSN / eISSN	NLM ID	Indexed in MEDLINE?	First year published	Publisher	Supporting Society	Languages other than English	2018 Journal Impact Factor	5 Year Impact Factor	Journal website	Indexed in PubMed?	Link to author guidelines	Archived author guidelines	Link to other relevant journal information (intern- publisher)	Link to other relevant journal info (extern- publisher)	TOP signatory status (yes, no)	TOP Factor: Data citation (0, 1, 2, or 3)	TOP Factor: Data transparency (0, 1, 2, or 3)	TOP Factor: Analytical code transparency (0, 1, 2, or 3)	TOP Factor: Materials Transparency (0, 1, 2, or 3)	TOP Factor: Reporting guidelines (0, 1, 2, or 3)	TOP Factor: Study prereg (0, 1, 2, or 3)	TOP Factor: Analysis prereg (0, 1, 2, or 3)	TOP Factor: Replication (0, 1, 2, or 3)	TOP Factor: Publication Bias (0, 1, 2, or 3)	TOP Factor: Open science badges (0, 1, or 2)	Total TOP	Conflicts of interest: Receipt of payment or services from a third party (0, 1)	Conflicts of interest: Any financial relationships (0, 1)	Conflicts of interest: Any patents (0, 1)	Conflicts of interest: Any other relationships or activities (0, 1)	Total COI	Appraiser name	Appraisal date	Disagreement between raters?	Comment
SLEEP SCIENCE	Yes	MJL	No	1984-0659 / 1984-0063	n/a	No	2008	Brazilian Association of Sleep	Latin American Federation of Sleep Societies (FLASS - Federación Latinoamericana de Sociedades de Sueño)		n/a	n/a	https://www.sleepscience.org.br/	No	https://www.sleepscience.org.br/instructions-for-authors			http://clinicaltrials.gov ; http://www.icmje.org		0	0	0	0	0	0	0	0	0	0	0	0	0	0	0	0	Marlene	25.05		Journal links authors with other websites, no clear TOP factors on the website, only one general conflict of interest notion
CANADIAN JOURNAL OF RESPIRATORY CRITICAL CARE AND SLEEP MEDICINE	Yes	MJL	No	2474-5332 / 2474-5340	n/a	No	2017	Taylor & Francis	Canadian Thoracic Society	French	n/a	n/a	https://www.tandfonline.com/toc/ucts20/current	No	https://www.tandfonline.com/action/authorSubmission?show=instructions&journalCode=ucts20		https://authorservices.taylorandfrancis.com/what-is-a-conflict-of-interest/ ; https://authorservices.taylorandfrancis.com/data-sharing-policies/repositories/			2	1	0	0	0	0	0	0	0	0	3	1	1	1	1	4	Marlene	25.05		data sharing policy, additionally, publisher offers information about conflict of interest including an example template, journal links to further websites with information for authors, who I did not include in this analysis (http://www.icmje.org/recommendations/)
SLEEP HEALTH	Yes	MJL	Yes	2352-7218 / 2352-7226	101656808	Yes	2015	Elsevier	National Sleep Foundation		n/a	n/a	https://www.sleephealthjournal.org/	Yes	https://www.sleephealthjournal.org/content/authorinfo		https://www.elsevier.com/__data/assets/pdf_file/0010/92476/ETHICS_COI02.pdf https://authorservices.taylorandfrancis.com/what-is-a-conflict-of-interest/ ; https://authorservices.taylorandfrancis.com/data-sharing-policies/repositories ; https://www.elsevier.com/authors/author-resources/research-data ; https://www.elsevier.com/authors/author-resources/research-data/data-base-linking			1	0	0	0	0	0	0	0	0	0	1	1	1	1	1	4	Marlene	25.05
JOURNAL OF CIRCADIAN RHYTHMS	Yes	MJL	No	1740-3391	n/a	No	2003	Ubiquity Press	n/a		n/a	n/a	https://www.jcircadianrhythms.com/	No	https://www.jcircadianrhythms.com/about/submissions/		https://www.jcircadianrhythms.com/about/reproducibility/ ; https://www.jcircadianrhythms.com/about/competinginterests/			0	1	0	0	0	0	0	0	0	0	1	1	1	1	1	4	Marlene	26.05
SOMNOLOGIE	Yes	Other	No	1432-9123 / 1439-054X	n/a	No	1997	Springer	Deutschen Gesellschaft für Schlafforschung und Schlafmedizin (DGSM), Österreichischen Gesellschaft für Schlafmedizin und Schlafforschung (ÖGSM), Schweizerischen Gesellschaft für Schlafforschung, Schlafmedizin und Chronobiologie (SGSSC)	German	n/a	n/a	https://www.springer.com/journal/11818	No	https://www.springer.com/journal/11818/submission-guidelines?detailsPage=pltci_1380227 ; https://static.springer.com/sgw/documents/69331/application/pdf/Leitfaden_Uebersichten_Leitthemen_Schwerpunkt.pdf					0	0	0	0	0	0	0	0	0	0	0	1	1	0	1	3	Marlene	26.05
SLEEP MEDICINE: X	No	Other	No	2590-1427	n/a	No	2019	Elsevier	n/a		n/a	n/a	https://www.journals.elsevier.com/sleep-medicine-x	No	https://www.elsevier.com/journals/sleep-medicine-x/2590-1427/guide-for-authors		https://www.elsevier.com/__data/assets/pdf_file/0007/653884/Competing-Interests-factsheet-March-2019.pdf			1	0	0	0	0	0	0	0	0	0	1	1	1	1	1	4	Marlene	26.05
CLOCKS & SLEEP	No	Other	No	2624-5175	n/a	No	2019	MDPI	Australasian Chronobiology Society, Society for Light Treatment and Biological Rhythms, Swiss Society of Sleep Research, Sleep Medicine and Chronobiology		n/a	n/a	https://www.mdpi.com/journal/clockssleep	No	https://www.mdpi.com/journal/clockssleep/instructions					1	2	0	2	0	1	1	0	0	0	7	1	1	1	1	4	Marlene	26.05
SLEEP SCIENCE AND PRACTICE	No	Other	No	2398-2683	n/a	No	2017	Springer	n/a		n/a	n/a	https://sleep.biomedcentral.com/about	No	https://sleep.biomedcentral.com/submission-guidelineshttps://www.mdpi.com/journal/clockssleep/instructions ; https://sleep.biomedcentral.com/submission-guidelines/preparing-your-manuscript		https://www.biomedcentral.com/getpublished/editorial-policies ; https://resource-cms.springernature.com/springer-cms/rest/v1/content/7117202/data/v2			1	1	1	1	1	0	0	0	0	0	5	1	1	1	1	4	Marlene	28.05		almost all of the informationwas found on the editorial policies page of BMC
CURRENT SLEEP MEDICINE REPORTS	No	Other	No	2198-6401	n/a	No	2015	Springer	n/a		n/a	n/a	https://www.springer.com/journal/40675	No	https://www.springer.com/journal/40675/submission-guidelines					0	1	1	1	0	0	0	0	0	0	3	1	1	0	0	2	Marlene	28.05
JOURNAL OF TURKISH SLEEP MEDICINE-TURK UYKU TIBBI DERGISI	Yes	Yes	No	2148-1504	n/a	No	2014	Galenos	Turkish Association of Sleep Medicine	Turkish	n/a	n/a	http://jtsm.org/	No	http://jtsm.org/instructions-to-authors					0	0	0	0	0	0	0	0	0	0	0	1	1	1	1	4	Marlene	28.05
JOURNAL OF PINEAL RESEARCH	Yes	Other	Yes	0742-3098 / 1600-079X	8504412	Yes	1984	Wiley	n/a		15.221	12.197	https://onlinelibrary.wiley.com/journal/1600079x?tabActivePane=	Yes	https://onlinelibrary.wiley.com/page/journal/1600079x/homepage/forauthors.html					0	0	0	0	0	0	0	0	1	0	1	1	1	1	1	4	Marlene	28.05
SLEEP MEDICINE REVIEWS	Yes	MJL	Yes	1087-0792 / 1532-2955	9804678	Yes	1997	Elsevier	n/a		10.517	10.255	https://www.journals.elsevier.com/sleep-medicine-reviews	Yes	https://www.elsevier.com/journals/sleep-medicine-reviews/1087-0792/guide-for-authors		https://www.elsevier.com/__data/assets/pdf_file/0003/91038/Get_Published_A4_brochure_2018_web.pdf			0	0	0	0	0	0	0	0	0	0	0	1	1	1	1	4	Marlene	28.05		Couldn't access site withouth Elsevier account?? https://www.editorialmanager.com/smrv/default.aspx
SLEEP	Yes	MJL	Yes	0161-8105 / 1550-9109	7809084	Yes	1978	Oxford University Press	Sleep Research Society		4.571	5.588	https://academic.oup.com/sleep/	Yes (abstracts?)	https://academic.oup.com/sleep/pages/General_Instructions		https://static.primary.prod.gcms.the-infra.com/static/site/sleep/document/Guidelines-for-Statistical-Analysis.pdf?node=2ce6837b6295fc291e7e&version=78195:30d0013e29c695920143			0	0	0	0	1	0	0	0	0	0	1	0	1	0	1	2	Marlene	28.05		offers seprate file for statistical guidelines
JOURNAL OF CLINICAL SLEEP MEDICINE	Yes	MJL	Yes	1550-9389 / 1550-9397	101231977	Yes	2005	American Academy of Sleep Medicine	American Academy of Sleep Medicine		3.456	3.855	https://jcsm.aasm.org/journal/jcsm	Yes		https://jcsm.aasm.org/submit/submission-guidelines				0	0	0	0	0	0	0	0	0	0	0	1	1	0	1	3	Marlene	28.05
JOURNAL OF SLEEP RESEARCH	Yes	MJL	Yes	0962-1105 / 1365-2869	9214441	Yes	1992	Wiley	European Sleep Research Society		3.432	3.951	https://onlinelibrary.wiley.com/journal/13652869	Yes	https://onlinelibrary.wiley.com/page/journal/13652869/homepage/forauthors.html		https://authorservices.wiley.com/ethics-guidelines/index.html ; https://www.wiley.com/network/researchers/licensing-and-open-access/how-and-why-we-re-making-research-data-more-open	https://www.force11.org/datacitationprinciples		0	0	0	0	0	0	0	0	0	0	0	1	0	0	1	2	Marlene	28.05
SLEEP MEDICINE	Yes	MJL	Yes	1389-9457 / 1878-5506	100898759	Yes	2000	Elsevier	World Sleep Society and International Pediatric Sleep Association		3.36	3.934	https://www.journals.elsevier.com/sleep-medicine	Yes	https://www.elsevier.com/journals/sleep-medicine/1389-9457/guide-for-authors		https://www.elsevier.com/authors/author-resources/research-data			1	0	0	0	0	0	0	0	0	0	1	1	1	1	1	4	Marlene	28.05
BEHAVIORAL SLEEP MEDICINE	Yes	MJL	Yes	1540-2002 / 1540-2010	101149327	Yes	2003	Routledge Journals	Society of Behavioral Sleep Medicine		3.171	3.162	https://www.tandfonline.com/toc/hbsm20/current	Yes	https://www.tandfonline.com/action/authorSubmission?show=instructions&journalCode=hbsm20		https://authorservices.taylorandfrancis.com/data-sharing-policies/data-availability-statements/ ; https://authorservices.taylorandfrancis.com/what-is-a-conflict-of-interest/ ; https://authorservices.taylorandfrancis.com/data-sharing-policies/repositories/ ; https://www.tandf.co.uk//journals/authors/style/reference/tf_APA.pdf			2	1	0	0	0	0	0	0	0	0	3	1	1	1	1	4	Marlene	30.05		data sharing policy
NATURE AND SCIENCE OF SLEEP	Yes	MJL	No	1179-1608	n/a	No	2009	Dove Medical Press	n/a		3.054	n/a	https://www.dovepress.com/nature-and-science-of-sleep-journal	No	https://www.dovepress.com/author_guidelines.php		https://www.dovepress.com/editorial_policies.php?content_id=3523 ; https://www.dovepress.com/editorial_policies.php?content_id=3528 ; https://www.dovepress.com/editorial_policies.php?content_id=3530			1	0	0	0	0	0	0	0	0	0	1	1	1	1	1	4	Marlene	30.05		Journal has no own author guidelines, therefore just retrieved from publisher, most information foun in "editorial policies"
CHRONOBIOLOGY INTERNATIONAL	Yes	MJL	Yes	0742-0528 / 1525-6073	8501362	Yes	1984	Taylor & Francis	International Society for Chronobiology		2.562	2.998	https://www.tandfonline.com/toc/icbi20/current	Yes	https://www.tandfonline.com/action/authorSubmission?show=instructions&journalCode=icbi20		https://authorservices.taylorandfrancis.com/data-sharing-policies/data-availability-statements/ ; https://authorservices.taylorandfrancis.com/what-is-a-conflict-of-interest/ ; https://authorservices.taylorandfrancis.com/data-sharing-policies/repositories/ ; https://www.tandf.co.uk//journals/authors/style/reference/tf_APA.pdf			2	1	0	0	0	0	0	0	0	0	3	1	1	1	1	4	Marlene	30.05		data sharing policy
JOURNAL OF BIOLOGICAL RHYTHMS	Yes	MJL	Yes	0748-7304 / 1552-4531	8700115	Yes	1986	Sage	Society for Research on Biological Rhythms		2.473	3.349	https://journals.sagepub.com/home/jbr	Yes	https://journals.sagepub.com/author-instructions/JBR			http://www.icmje.org/recommendations/ ; http://www.icmje.org/recommendations/browse/roles-and-responsibilities/author-responsibilities--conflicts-of-interest.html#two		0	0	0	0	0	0	0	0	0	0	0	0	0	0	0	0	Marlene	30.05		only links to external websites about COI and reporting guidelines (ICMJE)
SLEEP AND BREATHING	Yes	MJL	No	1520-9512 / 1522-1709	n/a	Yes	1997	Springer	Australasian Academy of Dental Sleep Medicine (AustADSM), the European Academy of Dental Sleep Medicine (EADSM), the Japanese Academy of Dental Sleep Medicine (JADSM), and Korean Academy of Dental Sleep Medicine (KADSM)		2.326	2.413	https://www.springer.com/journal/11325	Yes	https://www.springer.com/journal/11325/submission-guidelines					0	1	1	1	0	0	0	0	0	0	3	1	1	1	1	4	Marlene	30.05
CRANIO-THE JOURNAL OF CRANIOMANDIBULAR & SLEEP PRACTICE	Yes	MJL	No	0886-9634 / 2151-0903	n/a	Yes	1983	Taylor & Francis	Alliance of TMD Organizations, American Academy of Craniofacial Pain (AACP), Tennessee C.R.A.N.I.O., Nederlandse Vereniging voor Gnathologie en Prothetische Tandheelkunde (NVGPT)		1.144	1.118	https://www.tandfonline.com/toc/ycra20/current	No	https://www.tandfonline.com/action/authorSubmission?show=instructions&journalCode=ycra20#dsp		https://authorservices.taylorandfrancis.com/data-sharing-policies/data-availability-statements/ ; https://authorservices.taylorandfrancis.com/what-is-a-conflict-of-interest/ ; https://authorservices.taylorandfrancis.com/data-sharing-policies/repositories/ ; https://www.tandf.co.uk//journals/authors/style/reference/tf_APA.pdf			2	1	0	0	0	0	0	0	0	0	3	1	1	1	1	4	Marlene	30.05		data sharing policy
DREAMING	Yes	MJL	No	1053-0797 / 1573-3351	n/a	No	1991	American Psychological Association	International Association for the Study of Dreams		0.939	0.965	https://www.apa.org/pubs/journals/drm/	No	https://www.apa.org/pubs/journals/drm/?tab=4		https://www.apa.org/pubs/authors/disclosure-of-interests.pdf			0	0	0	0	0	0	0	0	0	0	0	1	1	0	1	3	Marlene	30.05
BIOLOGICAL RHYTHM RESEARCH	Yes	MJL	No	0929-1016 / 1744-4179	n/a	No	1970	Taylor & Francis	n/a		0.773	0.691	https://www.tandfonline.com/toc/nbrr20/current	No	https://www.tandfonline.com/action/authorSubmission?show=instructions&journalCode=nbrr20		https://authorservices.taylorandfrancis.com/data-sharing-policies/data-availability-statements/ ; https://authorservices.taylorandfrancis.com/what-is-a-conflict-of-interest/ ; https://authorservices.taylorandfrancis.com/data-sharing-policies/repositories/ ; https://www.tandf.co.uk//journals/authors/style/reference/tf_APA.pdf			2	1	0	0	0	0	0	0	0	0	3	1	1	1	1	4	Marlene	30.05		data sharing policy
SLEEP AND BIOLOGICAL RHYTHMS	Yes	MJL	No	1446-9235 / 1479-8425	n/a	No	2003	Springer	Japanese Society of Sleep Research, Asian Sleep Research Society		0.752	0.954	https://www.springer.com/journal/41105	No	https://www.springer.com/journal/41105/submission-guidelines					0	0	0	0	0	0	0	0	0	0	0	0	0	0	0	0	Marlene	30.05
NEUROBIOLOGY OF SLEEP AND CIRCADIAN RHYTHMS				2451-9944		No		Elsevier					https://www.journals.elsevier.com/neurobiology-of-sleep-and-circadian-rhythms	No	https://www.elsevier.com/journals/neurobiology-of-sleep-and-circadian-rhythms/2451-9944/guide-for-authors		https://service.elsevier.com/app/answers/detail/a_id/286/supporthub/publishing/ ; https://www.elsevier.com/authors/author-resources/research-data			1	0	0	0	0	0	0	0	0	0	1	1	1	1	1	4	Marlene	30.05
SLEEP AND VIGILANCE				2510-2265		No		Springer					https://www.springer.com/journal/41782	No	https://www.springer.com/journal/41782/submission-guidelines					1	1	1	1	0	0	0	0	0	0	4	1	1	1	1	4	Marlene	30.05
SLEEP MEDICINE CLINICS						Yes		Elsevier					https://www.sleep.theclinics.com/	Yes			https://www.elsevier.com/about/policies/research-data ; https://www.elsevier.com/__data/assets/pdf_file/0007/653884/Competing-Interests-factsheet-March-2019.pdf			0	0	0	0	0	0	0	0	0	0	0	1	1	1	1	4		30.05		no journal author guidelines, guidelines of the publisher used for evaluation
														Yes																0					0
																														0					0
																														0					0
																														0					0

### Sheet: Extraction sheet – C.B.
Journal	In MJL?	Found using search strategy in MJL or otherwise?	Indexed in Medline? (14 May 2020)	ISSN / eISSN	NLM ID	Indexed in MEDLINE?	First year published	Publisher	Supporting Society	Languages other than English	2018 Journal Impact Factor	5 Year Impact Factor	Journal website	Indexed in PubMed?	Link to author guidelines	Archived author guidelines	Link to other relevant journal information	Column1	TOP signatory status (yes, no)	TOP Factor: Data citation (0, 1, 2, or 3)	TOP Factor: Data transparency (0, 1, 2, or 3)	TOP Factor: Analytical code transparency (0, 1, 2, or 3)	TOP Factor: Materials Transparency (0, 1, 2, or 3)	TOP Factor: Reporting guidelines (0, 1, 2, or 3)	TOP Factor: Study prereg (0, 1, 2, or 3)	TOP Factor: Analysis prereg (0, 1, 2, or 3)	TOP Factor: Replication (0, 1, 2, or 3)	TOP Factor: Publication Bias (0, 1, 2, or 3)	TOP Factor: Open science badges (0, 1, or 2)	Total TOP	Conflicts of interest: Receipt of payment or services from a third party (0, 1)	Conflicts of interest: Any financial relationships (0, 1)	Conflicts of interest: Any patents (0, 1)	Conflicts of interest: Any other relationships or activities (0, 1)	Total COI	Appraiser name	Appraisal date	Disagreement between raters?	Comments
SLEEP SCIENCE	Yes	MJL	No	1984-0659 / 1984-0063	n/a	No	2008	Brazilian Association of Sleep	Latin American Federation of Sleep Societies (FLASS - Federación Latinoamericana de Sociedades de Sueño)		n/a	n/a	https://www.sleepscience.org.br/		https://www.sleepscience.org.br/instructions-for-authors		http://www.icmje.org/icmje-recommendations.pdf		no	0	0	0	0	0	0	0	0	0	0	0	0	0	0	0	0	Christine	2020-05-25		Author instructions refer to ICMJE recommendations
CANADIAN JOURNAL OF RESPIRATORY CRITICAL CARE AND SLEEP MEDICINE	Yes	MJL	No	2474-5332 / 2474-5340	n/a	No	2017	Taylor & Francis	Canadian Thoracic Society	French	n/a	n/a	https://www.tandfonline.com/toc/ucts20/current		https://www.tandfonline.com/action/authorSubmission?show=instructions&journalCode=ucts20		https://authorservices.taylorandfrancis.com/data-sharing-policies/		no	1	0	0	0	0		0	0	0	0	1	1	1	1	1	4	Christine	2020-05-25
SLEEP HEALTH	Yes	MJL	Yes	2352-7218 / 2352-7226	101656808	Yes	2015	Elsevier	National Sleep Foundation		n/a	n/a	https://www.sleephealthjournal.org/		https://www.elsevier.com/journals/sleep-health/2352-7218/guide-for-authors				yes	1	1	0	0	0	0	0	0	0	0	2	1	1	1	1	4	Christine	2020-05-25
JOURNAL OF CIRCADIAN RHYTHMS	Yes	MJL	No	1740-3391	n/a	No	2003	Ubiquity Press	n/a		n/a	n/a	https://www.jcircadianrhythms.com/		https://www.jcircadianrhythms.com/about/submissions/		https://www.jcircadianrhythms.com/about/competinginterests/ https://www.jcircadianrhythms.com/about/reproducibility/		no	0	0	0	0	1	0	0	0	0	0	1	1	1	1	1	4	Christine	2020-05-25
SOMNOLOGIE	Yes	Other	No	1432-9123 / 1439-054X	n/a	No	1997	Springer	Deutschen Gesellschaft für Schlafforschung und Schlafmedizin (DGSM), Österreichischen Gesellschaft für Schlafmedizin und Schlafforschung (ÖGSM), Schweizerischen Gesellschaft für Schlafforschung, Schlafmedizin und Chronobiologie (SGSSC)	German	n/a	n/a	https://www.springer.com/journal/11818		https://www.springer.com/journal/11818/submission-guidelines		https://static.springer.com/sgw/documents/1027243/application/pdf/Guideline_OriginalStudies.pdf https://static.springer.com/sgw/documents/1027243/application/pdf/Guideline_OriginalStudies.pdf		yes	0	0	0	0	0	0	0	0	0	0	0	1	1	0	1	3	Christine	2020-05-25		ICMJE is mentioned, but not patents
SLEEP MEDICINE: X	No	Other	No	2590-1427	n/a	No	2019	Elsevier	n/a		n/a	n/a	https://www.journals.elsevier.com/sleep-medicine-x		https://www.elsevier.com/journals/sleep-medicine-x/2590-1427/guide-for-authors				no	1	0	0	0	1	0	0	0	0	0	2	1	1	1	1	4	Christine	2020-05-25
CLOCKS & SLEEP	No	Other	No	2624-5175	n/a	No	2019	MDPI	Australasian Chronobiology Society, Society for Light Treatment and Biological Rhythms, Swiss Society of Sleep Research, Sleep Medicine and Chronobiology		n/a	n/a	https://www.mdpi.com/journal/clockssleep		https://www.mdpi.com/journal/clockssleep/instructions				no	2	2	0	2	0	1	1	0	0	0	8	1	1	1	1	4	Christine	2020-05-25
SLEEP SCIENCE AND PRACTICE	No	Other	No	2398-2683	n/a	No	2017	Springer	n/a		n/a	n/a	https://sleep.biomedcentral.com/about		https://sleep.biomedcentral.com/submission-guidelines				no	2	2	1	2	1	0	0	0	0	0	8	1	1	1	1	4	Christine	2020-05-25
CURRENT SLEEP MEDICINE REPORTS	No	Other	No	2198-6401	n/a	No	2015	Springer	n/a		n/a	n/a	https://www.springer.com/journal/40675		https://www.springer.com/journal/40675/submission-guidelines				no	0	1	0	1	0	0	0	0	0	0	2	1	1	0	0	2	Christine	2020-05-25
JOURNAL OF TURKISH SLEEP MEDICINE-TURK UYKU TIBBI DERGISI	Yes	Yes	No	2148-1504	n/a	No	2014	Galenos	Turkish Association of Sleep Medicine	Turkish	n/a	n/a	http://jtsm.org/		http://jtsm.org/instructions-to-authors				no	0	0	0	0	2	0	0	0	0	0	2	1	1	1	1	4	Christine	2020-05-25
JOURNAL OF PINEAL RESEARCH	Yes	Other	Yes	0742-3098 / 1600-079X	8504412	Yes	1984	Wiley	n/a		15.221	12.197	https://onlinelibrary.wiley.com/journal/1600079x?tabActivePane=		https://onlinelibrary.wiley.com/page/journal/1600079x/homepage/forauthors.html				no	0	0	0	0	1	0	0	0	0	0	1	1	1	1	1	4	Christine	2020-05-25
SLEEP MEDICINE REVIEWS	Yes	MJL	Yes	1087-0792 / 1532-2955	9804678	Yes	1997	Elsevier	n/a		10.517	10.255	https://www.journals.elsevier.com/sleep-medicine-reviews		N/A				no											0					0	Christine	2020-05-25		Should you be interested in writing for the journal, please contact the Editors-in-Chief
SLEEP	Yes	MJL	Yes	0161-8105 / 1550-9109	7809084	Yes	1978	Oxford University Press	Sleep Research Society		4.571	5.588	https://academic.oup.com/sleep/		https://academic.oup.com/sleep/pages/General_Instructions		https://static.primary.prod.gcms.the-infra.com/static/site/sleep/document/Guidelines-for-Statistical-Analysis.pdf?node=2ce6837b6295fc291e7e&version=78195:30d0013e29c695920143		no	0	0	0	0	1	0	0	0	0	0	1	0	1	0	1	2	Christine	2020-05-25
JOURNAL OF CLINICAL SLEEP MEDICINE	Yes	MJL	Yes	1550-9389 / 1550-9397	101231977	Yes	2005	American Academy of Sleep Medicine	American Academy of Sleep Medicine		3.456	3.855	https://jcsm.aasm.org/journal/jcsm		https://jcsm.aasm.org/submit/submission-guidelines				no	0	0	0	0	0	0	0	0	0	0	0	0	0	0	0	0	Christine	2020-05-25
JOURNAL OF SLEEP RESEARCH	Yes	MJL	Yes	0962-1105 / 1365-2869	9214441	Yes	1992	Wiley	European Sleep Research Society		3.432	3.951	https://onlinelibrary.wiley.com/journal/13652869		https://onlinelibrary.wiley.com/page/journal/13652869/homepage/forauthors.html				no	0	0	0	0	0	0	0	0	0	0	0	0	0	0	0	0	Christine	2020-05-25
SLEEP MEDICINE	Yes	MJL	Yes	1389-9457 / 1878-5506	100898759	Yes	2000	Elsevier	World Sleep Society and International Pediatric Sleep Association		3.36	3.934	https://www.journals.elsevier.com/sleep-medicine		https://www.elsevier.com/journals/sleep-medicine/1389-9457/guide-for-authors		https://www.elsevier.com/authors/journal-authors/policies-and-ethics		yes	1	0	0	0	1	0	0	0	0	0	2	1	1	1	1	4	Christine	2020-05-25
BEHAVIORAL SLEEP MEDICINE	Yes	MJL	Yes	1540-2002 / 1540-2010	101149327	Yes	2003	Taylor & Francis	Society of Behavioral Sleep Medicine		3.171	3.162	https://www.tandfonline.com/toc/hbsm20/current		https://www.tandfonline.com/action/authorSubmission?show=instructions&journalCode=hbsm20		https://www.tandfonline.com/action/journalInformation?show=aimsScope&journalCode=hbsm20		no	1	1	0	0	0	0	0	0	0	0	2	1	1	1	1	4	Christine	2020-05-25		https://authorservices.taylorandfrancis.com/what-is-a-conflict-of-interest/
NATURE AND SCIENCE OF SLEEP	Yes	MJL	No	1179-1608	n/a	No	2009	Dove Medical Press	n/a		3.054	n/a	https://www.dovepress.com/nature-and-science-of-sleep-journal		https://www.dovepress.com/author_guidelines.php		https://www.dovepress.com/editorial_policies.php https://www.dovepress.com/why_publish_with_dove.php		no	0	0	0	0	1	0	0	0	0	0	1	1	1	1	1	4	Christine	2020-05-25
CHRONOBIOLOGY INTERNATIONAL	Yes	MJL	Yes	0742-0528 / 1525-6073	8501362	Yes	1984	Taylor & Francis	International Society for Chronobiology		2.562	2.998	https://www.tandfonline.com/toc/icbi20/current		https://www.tandfonline.com/action/authorSubmission?show=instructions&journalCode=icbi20		https://www.tandfonline.com/action/journalInformation?show=aimsScope&journalCode=icbi20		no	1	0	0	0	0	0	0	0	0	0	1	1	1	1	1	4	Christine	2020-05-25		https://authorservices.taylorandfrancis.com/what-is-a-conflict-of-interest/
JOURNAL OF BIOLOGICAL RHYTHMS	Yes	MJL	Yes	0748-7304 / 1552-4531	8700115	Yes	1986	Sage	Society for Research on Biological Rhythms		2.473	3.349	https://journals.sagepub.com/home/jbr		https://journals.sagepub.com/author-instructions/JBR		https://journals.sagepub.com/aims-scope/JBR https://us.sagepub.com/en-us/nam/manuscript-submission-guidelines		no	0	0	0	0	1	0	0	0	0	0	1	1	1	1	1	4	Christine	2020-05-25		Link to http://www.icmje.org/recommendations/
SLEEP AND BREATHING	Yes	MJL	No	1520-9512 / 1522-1709	n/a	Yes	1997	Springer	Australasian Academy of Dental Sleep Medicine (AustADSM), the European Academy of Dental Sleep Medicine (EADSM), the Japanese Academy of Dental Sleep Medicine (JADSM), and Korean Academy of Dental Sleep Medicine (KADSM)		2.326	2.413	https://www.springer.com/journal/11325		https://www.springer.com/journal/11325/submission-guidelines#Instructions%20for%20Authors_Disclosure%20of%20potential%20conflicts%20of%20interest		https://www.springer.com/journal/11325/aims-and-scope		yes	0	1	1	1	1	0	0	0	0	0	4	1	1	1	1	4	Christine	2020-05-25
CRANIO-THE JOURNAL OF CRANIOMANDIBULAR & SLEEP PRACTICE	Yes	MJL	No	0886-9634 / 2151-0903	n/a	Yes	1983	Taylor & Francis	Alliance of TMD Organizations, American Academy of Craniofacial Pain (AACP), Tennessee C.R.A.N.I.O., Nederlandse Vereniging voor Gnathologie en Prothetische Tandheelkunde (NVGPT)		1.144	1.118	https://www.tandfonline.com/toc/ycra20/current		https://www.tandfonline.com/action/authorSubmission?show=instructions&journalCode=ycra20		https://www.tandfonline.com/action/journalInformation?show=aimsScope&journalCode=ycra20		no	1	1	0	0	0	0	0	0	0	0	2	1	1	1	1	4	Christine	2020-05-25		https://authorservices.taylorandfrancis.com/what-is-a-conflict-of-interest/
DREAMING	Yes	MJL	No	1053-0797 / 1573-3351	n/a	No	1991	American Psychological Association	International Association for the Study of Dreams		0.939	0.965	https://www.apa.org/pubs/journals/drm/		https://www.apa.org/pubs/journals/drm/?tab=4		https://www.apa.org/pubs/journals/resources/supplemental-material		no	0	0	0	0	0	0	0	0	0	0	0	1	1	1	1	4	Christine	2020-05-25
BIOLOGICAL RHYTHM RESEARCH	Yes	MJL	No	0929-1016 / 1744-4179	n/a	No	1970	Taylor & Francis	n/a		0.773	0.691	https://www.tandfonline.com/toc/nbrr20/current		https://www.tandfonline.com/action/authorSubmission?show=instructions&journalCode=nbrr20		https://www.tandfonline.com/action/journalInformation?show=aimsScope&journalCode=nbrr20		no	1	1	0	0	0	0	0	0	0	0	2	1	1	1	1	4	Christine	2020-05-25		https://authorservices.taylorandfrancis.com/what-is-a-conflict-of-interest/
SLEEP AND BIOLOGICAL RHYTHMS	Yes	MJL	No	1446-9235 / 1479-8425	n/a	No	2003	Springer	Japanese Society of Sleep Research, Asian Sleep Research Society		0.752	0.954	https://www.springer.com/journal/41105		https://www.springer.com/journal/41105/submission-guidelines		https://www.springer.com/journal/41105/aims-and-scope		yes	0	0	0	0	0	0	0	0	0	0	0	1	1	0	1	3	Christine	2020-05-25		Infos zu CoI nur unter "Compliance with Ethical Standards"; Punkte nach den Beispielen vergeben.
NEUROBIOLOGY OF SLEEP AND CIRCADIAN RHYTHMS	No			2451-9944		No		Elsevier	n/a				https://www.journals.elsevier.com/neurobiology-of-sleep-and-circadian-rhythms		https://www.elsevier.com/journals/neurobiology-of-sleep-and-circadian-rhythms/2451-9944/guide-for-authors				yes	1	0	0	0	1	0	0	0	0	0	2	1	1	1	1	4	Christine	2020-05-25
SLEEP AND VIGILANCE	No					No		Springer	Indian Society for Sleep Research (ISSR)				https://www.springer.com/journal/41782		https://www.springer.com/journal/41782/submission-guidelines#Instructions%20for%20Authors_Research%20Data%20Policy				yes	1	1	1	1	1	0	0	0	0	0	5	1	1	1	1	4	Christine	2020-05-25
SLEEP MEDICINE CLINICS						Yes		Elsevier					https://www.theclinics.com/authorinformation							2	0	0	0	0	0	0	0	0	0	2	0	1	0	0	1	Christine	2020-05-27

### Sheet: Comparison
Journal	In MJL?	Found using search strategy in MJL or otherwise?	Indexed in Medline? (14 May 2020)	ISSN / eISSN	NLM ID	Indexed in MEDLINE?	First year published	Publisher	Supporting Society	Languages other than English	2018 Journal Impact Factor	5 Year Impact Factor	Journal website	Indexed in PubMed?	Link to author guidelines	Archived author guidelines	Link to other relevant journal information	TOP signatory status (yes, no)	TOP Factor: Data citation (0, 1, 2, or 3)	TOP Factor: Data transparency (0, 1, 2, or 3)	TOP Factor: Analytical code transparency (0, 1, 2, or 3)	TOP Factor: Materials Transparency (0, 1, 2, or 3)	TOP Factor: Reporting guidelines (0, 1, 2, or 3)	TOP Factor: Study prereg (0, 1, 2, or 3)	TOP Factor: Analysis prereg (0, 1, 2, or 3)	TOP Factor: Replication (0, 1, 2, or 3)	TOP Factor: Publication Bias (0, 1, 2, or 3)	TOP Factor: Open science badges (0, 1, or 2)	Total TOP	Conflicts of interest: Receipt of payment or services from a third party (0, 1)	Conflicts of interest: Any financial relationships (0, 1)	Conflicts of interest: Any patents (0, 1)	Conflicts of interest: Any other relationships or activities (0, 1)	Total COI	Appraiser name	Appraisal date	Disagreement between raters?	Comments
SLEEP SCIENCE	#REF!	#REF!	#REF!	#REF!	#REF!	#REF!	#REF!	#REF!	#REF!	#REF!	#REF!	#REF!	#REF!	#REF!	#REF!	#REF!	#REF!	[No,no,]						[1,0,0]					[1,0,0]						#REF!	#REF!	#REF!	#REF!
CANADIAN JOURNAL OF RESPIRATORY CRITICAL CARE AND SLEEP MEDICINE	#REF!	#REF!	#REF!	#REF!	#REF!	#REF!	#REF!	#REF!	#REF!	#REF!	#REF!	#REF!	#REF!	#REF!	#REF!	#REF!	#REF!	[No,no,]	[0,1,2]	[1,0,1]				[1,,0]					[2,1,3]						#REF!	#REF!	#REF!	#REF!
SLEEP HEALTH	#REF!	#REF!	#REF!	#REF!	#REF!	#REF!	#REF!	#REF!	#REF!	#REF!	#REF!	#REF!	#REF!	#REF!	#REF!	#REF!	#REF!	[Yes,yes,]		[0,1,0]									[1,2,1]						#REF!	#REF!	#REF!	#REF!
JOURNAL OF CIRCADIAN RHYTHMS	#REF!	#REF!	#REF!	#REF!	#REF!	#REF!	#REF!	#REF!	#REF!	#REF!	#REF!	#REF!	#REF!	#REF!	#REF!	#REF!	#REF!	[No,no,]		[1,0,1]	[1,0,0]	[1,0,0]	[0,1,0]						[3,1,1]						#REF!	#REF!	#REF!	#REF!
SOMNOLOGIE	#REF!	#REF!	#REF!	#REF!	#REF!	#REF!	#REF!	#REF!	#REF!	#REF!	#REF!	#REF!	#REF!	#REF!	#REF!	#REF!	#REF!	[No,yes,]																	#REF!	#REF!	#REF!	#REF!
SLEEP MEDICINE: X	#REF!	#REF!	#REF!	#REF!	#REF!	#REF!	#REF!	#REF!	#REF!	#REF!	#REF!	#REF!	#REF!	#REF!	#REF!	#REF!	#REF!	[No,no,]	[0,1,1]				[1,1,0]	[1,0,0]					[2,2,1]				[0,1,1]	[3,4,4]	#REF!	#REF!	#REF!	#REF!
CLOCKS & SLEEP	#REF!	#REF!	#REF!	#REF!	#REF!	#REF!	#REF!	#REF!	#REF!	#REF!	#REF!	#REF!	#REF!	#REF!	#REF!	#REF!	#REF!	[No,no,]	[0,2,1]			[0,2,2]	[1,0,0]		[0,1,1]	[1,0,0]			[5,8,7]						#REF!	#REF!	#REF!	#REF!
SLEEP SCIENCE AND PRACTICE	#REF!	#REF!	#REF!	#REF!	#REF!	#REF!	#REF!	#REF!	#REF!	#REF!	#REF!	#REF!	#REF!	#REF!	#REF!	#REF!	#REF!	[No,no,]	[0,2,1]	[1,2,1]	[0,1,1]	[1,2,1]	[0,1,1]						[2,8,5]						#REF!	#REF!	#REF!	#REF!
CURRENT SLEEP MEDICINE REPORTS	#REF!	#REF!	#REF!	#REF!	#REF!	#REF!	#REF!	#REF!	#REF!	#REF!	#REF!	#REF!	#REF!	#REF!	#REF!	#REF!	#REF!	[Yes,no,]			[1,0,1]			[1,0,0]					[4,2,3]				[1,0,0]	[3,2,2]	#REF!	#REF!	#REF!	#REF!
JOURNAL OF TURKISH SLEEP MEDICINE-TURK UYKU TIBBI DERGISI	#REF!	#REF!	#REF!	#REF!	#REF!	#REF!	#REF!	#REF!	#REF!	#REF!	#REF!	#REF!	#REF!	#REF!	#REF!	#REF!	#REF!	[No,no,]					[0,2,0]	[1,0,0]					[1,2,0]						#REF!	#REF!	#REF!	#REF!
JOURNAL OF PINEAL RESEARCH	#REF!	#REF!	#REF!	#REF!	#REF!	#REF!	#REF!	#REF!	#REF!	#REF!	#REF!	#REF!	#REF!	#REF!	#REF!	#REF!	#REF!	[No,no,]					[1,1,0]	[1,0,0]			[0,0,1]		[2,1,1]						#REF!	#REF!	#REF!	#REF!
SLEEP MEDICINE REVIEWS	#REF!	#REF!	#REF!	#REF!	#REF!	#REF!	#REF!	#REF!	#REF!	#REF!	#REF!	#REF!	#REF!	#REF!	#REF!	#REF!	#REF!	[No,no,]	[n/a,,0]	[n/a,,0]	[n/a,,0]	[n/a,,0]	[n/a,,0]	[n/a,,0]	[n/a,,0]	[n/a,,0]	[n/a,,0]	[n/a,,0]		[n/a,,1]	[n/a,,1]	[n/a,,1]	[n/a,,1]	[0,0,4]	#REF!	#REF!	#REF!	#REF!
SLEEP	#REF!	#REF!	#REF!	#REF!	#REF!	#REF!	#REF!	#REF!	#REF!	#REF!	#REF!	#REF!	#REF!	#REF!	#REF!	#REF!	#REF!	[No,no,]					[0,1,1]	[1,0,0]											#REF!	#REF!	#REF!	#REF!
JOURNAL OF CLINICAL SLEEP MEDICINE	#REF!	#REF!	#REF!	#REF!	#REF!	#REF!	#REF!	#REF!	#REF!	#REF!	#REF!	#REF!	#REF!	#REF!	#REF!	#REF!	#REF!	[No,no,]						[1,0,0]					[1,0,0]	[1,0,1]	[1,0,1]		[1,0,1]	[3,0,3]	#REF!	#REF!	#REF!	#REF!
JOURNAL OF SLEEP RESEARCH	#REF!	#REF!	#REF!	#REF!	#REF!	#REF!	#REF!	#REF!	#REF!	#REF!	#REF!	#REF!	#REF!	#REF!	#REF!	#REF!	#REF!	[No,no,]												[1,0,1]	[1,0,0]		[0,0,1]	[2,0,2]	#REF!	#REF!	#REF!	#REF!
SLEEP MEDICINE	#REF!	#REF!	#REF!	#REF!	#REF!	#REF!	#REF!	#REF!	#REF!	#REF!	#REF!	#REF!	#REF!	#REF!	#REF!	#REF!	#REF!	[Yes,yes,]	[0,1,1]				[1,1,0]	[1,0,0]					[2,2,1]						#REF!	#REF!	#REF!	#REF!
BEHAVIORAL SLEEP MEDICINE	#REF!	#REF!	#REF!	#REF!	#REF!	#REF!	#REF!	#REF!	#REF!	#REF!	#REF!	#REF!	#REF!	#REF!	#REF!	#REF!	#REF!	[No,no,]	[0,1,2]					[1,0,0]					[2,2,3]						#REF!	#REF!	#REF!	#REF!
NATURE AND SCIENCE OF SLEEP	#REF!	#REF!	#REF!	#REF!	#REF!	#REF!	#REF!	#REF!	#REF!	#REF!	#REF!	#REF!	#REF!	#REF!	#REF!	#REF!	#REF!	[No,no,]	[0,0,1]				[1,1,0]	[1,0,0]					[2,1,1]						#REF!	#REF!	#REF!	#REF!
CHRONOBIOLOGY INTERNATIONAL	#REF!	#REF!	#REF!	#REF!	#REF!	#REF!	#REF!	#REF!	#REF!	#REF!	#REF!	#REF!	#REF!	#REF!	#REF!	#REF!	#REF!	[No,no,]	[0,1,2]	[1,0,1]				[1,0,0]					[2,1,3]						#REF!	#REF!	#REF!	#REF!
JOURNAL OF BIOLOGICAL RHYTHMS	#REF!	#REF!	#REF!	#REF!	#REF!	#REF!	#REF!	#REF!	#REF!	#REF!	#REF!	#REF!	#REF!	#REF!	#REF!	#REF!	#REF!	[No,no,]					[1,1,0]	[1,0,0]					[2,1,0]	[0,1,0]	[0,1,0]	[0,1,0]	[0,1,0]	[0,4,0]	#REF!	#REF!	#REF!	#REF!
SLEEP AND BREATHING	#REF!	#REF!	#REF!	#REF!	#REF!	#REF!	#REF!	#REF!	#REF!	#REF!	#REF!	#REF!	#REF!	#REF!	#REF!	#REF!	#REF!	[Yes,yes,]					[1,1,0]	[1,0,0]					[5,4,3]						#REF!	#REF!	#REF!	#REF!
CRANIO-THE JOURNAL OF CRANIOMANDIBULAR & SLEEP PRACTICE	#REF!	#REF!	#REF!	#REF!	#REF!	#REF!	#REF!	#REF!	#REF!	#REF!	#REF!	#REF!	#REF!	#REF!	#REF!	#REF!	#REF!	[No,no,]	[0,1,2]	[0,1,1]				[1,0,0]					[1,2,3]						#REF!	#REF!	#REF!	#REF!
DREAMING	#REF!	#REF!	#REF!	#REF!	#REF!	#REF!	#REF!	#REF!	#REF!	#REF!	#REF!	#REF!	#REF!	#REF!	#REF!	#REF!	#REF!	[No,no,]														[0,1,0]		[3,4,3]	#REF!	#REF!	#REF!	#REF!
BIOLOGICAL RHYTHM RESEARCH	#REF!	#REF!	#REF!	#REF!	#REF!	#REF!	#REF!	#REF!	#REF!	#REF!	#REF!	#REF!	#REF!	#REF!	#REF!	#REF!	#REF!	[No,no,]	[0,1,2]					[1,0,0]					[2,2,3]						#REF!	#REF!	#REF!	#REF!
SLEEP AND BIOLOGICAL RHYTHMS	#REF!	#REF!	#REF!	#REF!	#REF!	#REF!	#REF!	#REF!	#REF!	#REF!	#REF!	#REF!	#REF!	#REF!	#REF!	#REF!	#REF!	[Yes,yes,]						[1,0,0]					[1,0,0]	[1,1,0]	[1,1,0]		[1,1,0]	[3,3,0]	#REF!	#REF!	#REF!	#REF!
NEUROBIOLOGY OF SLEEP AND CIRCADIAN RHYTHMS	#REF!	#REF!	#REF!	#REF!	#REF!	#REF!	#REF!	#REF!	#REF!	#REF!	#REF!	#REF!	#REF!	#REF!	#REF!	#REF!	#REF!	[Yes,yes,]	[0,1,1]				[0,1,0]	[1,0,0]					[1,2,1]						#REF!	#REF!	#REF!	#REF!
SLEEP AND VIGILANCE	#REF!	#REF!	#REF!	#REF!	#REF!	#REF!	#REF!	#REF!	#REF!	#REF!	#REF!	#REF!	#REF!	#REF!	#REF!	#REF!	#REF!	[Yes,yes,]	[0,1,1]				[1,1,0]	[1,0,0]					[5,5,4]						#REF!	#REF!	#REF!	#REF!
SLEEP MEDICINE CLINICS	#REF!	#REF!	#REF!	#REF!	#REF!	#REF!	#REF!	#REF!	#REF!	#REF!	#REF!	#REF!	#REF!	#REF!	#REF!	#REF!	#REF!	[No,,]	[0,2,0]										[0,2,0]	[1,0,1]		[0,0,1]	[1,0,1]	[3,1,4]	#REF!	#REF!	#REF!	#REF!
																																			#REF!	#REF!	#REF!	#REF!
																																			#REF!	#REF!	#REF!	#REF!
																																			#REF!	#REF!	#REF!	#REF!
																																			#REF!	#REF!	#REF!	#REF!
																		Total cells	280
																		Total agreed cells	210
																		Disagreement rate	0.25

### Sheet: Removed journals
Removed:
PLOS NEGLECTED TROPICAL DISEASES
INTERNATIONAL JOURNAL OF GERONTOLOGY
LUNG INDIA
ANNALS OF THORACIC MEDICINE
CHRONIC RESPIRATORY DISEASE
FRONTIERS IN PSYCHIATRY
